# A network-based approach for isolating the chronic inflammation gene signatures underlying complex diseases towards finding new treatment opportunities

**DOI:** 10.1101/2022.02.10.479987

**Authors:** Stephanie L Hickey, Alexander McKim, Christopher A Mancuso, Arjun Krishnan

## Abstract

Complex diseases are associated with a wide range of cellular, physiological, and clinical phenotypes. To advance our understanding of disease mechanisms and our ability to treat these diseases, it is critical to delineate the molecular basis and therapeutic avenues of specific disease phenotypes, especially those that are associated with multiple diseases. Inflammatory processes constitute one such prominent phenotype, being involved in a wide range of health problems including ischemic heart disease, stroke, cancer, diabetes mellitus, chronic kidney disease, non-alcoholic fatty liver disease, and autoimmune and neurodegenerative conditions. While hundreds of genes might play a role in the etiology of each of these diseases, isolating the genes involved in the specific phenotype (e.g., inflammation “component”) could help us understand the genes and pathways underlying this phenotype across diseases and predict potential drugs to target the phenotype. Here, we present a computational approach that integrates gene interaction networks, disease-/trait-gene associations, and drug-target information to accomplish this goal. We apply this approach to isolate gene signatures of complex diseases that correspond to chronic inflammation and prioritize drugs to reveal new therapeutic opportunities.
