## Supplementary Tables for "A network-based approach for isolating the chronic inflammation gene signatures underlying complex diseases towards finding new treatment opportunities": TableS6_Disease-numbers.csv

	TraitType	PredictionNetwork	nTotal	nCV1	ClusterGraph	nPermutedClustersSize5	nClustersSize5	nFinal
1	Autoimmune Disease	BioGRID	10	6	BioGRID	10	8	5
2	Autoimmune Disease	ConsensusPathDB	10	9	ConsensusPathDB	10	10	9
3	Autoimmune Disease	STRING	10	10	STRING	10	10	10
4	Autoimmune Disease	STRING	10	10	STRING-EXP	10	10	10
5	Autoimmune Disease	STRING-EXP	10	9	STRING-EXP	10	10	9
6	Complex Disease	BioGRID	37	27	BioGRID	36	31	22
7	Complex Disease	ConsensusPathDB	37	30	ConsensusPathDB	36	37	30
8	Complex Disease	STRING	37	37	STRING	36	37	36
9	Complex Disease	STRING	37	37	STRING-EXP	36	37	36
10	Complex Disease	STRING-EXP	37	33	STRING-EXP	36	36	31
11	Non-disease Trait	BioGRID	106	15	BioGRID	96	59	5
12	Non-disease Trait	ConsensusPathDB	106	20	ConsensusPathDB	97	101	16
13	Non-disease Trait	STRING	106	95	STRING	97	104	90
14	Non-disease Trait	STRING	106	95	STRING-EXP	97	85	77
15	Non-disease Trait	STRING-EXP	106	38	STRING-EXP	97	99	32
