## Supplementary Tables for "A network-based approach for isolating the chronic inflammation gene signatures underlying complex diseases towards finding new treatment opportunities": TableS7_CI-signature-groups.csv

Cluster	CI_SignatureGroup	Disease	TraitType	TraitTypeFine
alzheimers_disease_3	Group2	alzheimers_disease	Complex Disease	Other
atherosclerosis_4	Group2	atherosclerosis	Complex Disease	Cardiovascular
behcet_syndrome_1	Group1	behcet_syndrome	Autoimmune Disease	Autoimmune Disease
chronic_obstructive_airway_disease_2	Group2	chronic_obstructive_airway_disease	Complex Disease	Pulminary
coronary_arteriosclerosis_4	Group2	coronary_arteriosclerosis	Complex Disease	Cardiovascular
crohn_disease_2	Group2	crohn_disease	Autoimmune Disease	Autoimmune Disease
crohn_disease_3	Group1	crohn_disease	Autoimmune Disease	Autoimmune Disease
diabetes_mellitus_insulindependent_1	Group2	diabetes_mellitus_insulindependent	Autoimmune Disease	Autoimmune Disease
diabetes_mellitus_insulindependent_3	Group1	diabetes_mellitus_insulindependent	Autoimmune Disease	Autoimmune Disease
fatty_liver_5	Group2	fatty_liver	Complex Disease	Hepatorenal
kidney_failure_chronic_5	Group2	kidney_failure_chronic	Complex Disease	Hepatorenal
lupus_erythematosus_systemic_4	Group2	lupus_erythematosus_systemic	Autoimmune Disease	Autoimmune Disease
malignant_mesothelioma_3	Group2	malignant_mesothelioma	Complex Disease	Cancer
malignant_neoplasm_of_pancreas_4	Group3	malignant_neoplasm_of_pancreas	Complex Disease	Cancer
multiple_sclerosis_1	Group1	multiple_sclerosis	Autoimmune Disease	Autoimmune Disease
multiple_sclerosis_2	Group2	multiple_sclerosis	Autoimmune Disease	Autoimmune Disease
multiple_sclerosis_3	Group1	multiple_sclerosis	Autoimmune Disease	Autoimmune Disease
myocardial_infarction_5	Group2	myocardial_infarction	Complex Disease	Cardiovascular
myocardial_ischemia_2	Group1	myocardial_ischemia	Complex Disease	Cardiovascular
myocardial_ischemia_5	Group2	myocardial_ischemia	Complex Disease	Cardiovascular
nonalcoholic_fatty_liver_disease_4	Group2	nonalcoholic_fatty_liver_disease	Complex Disease	Hepatorenal
psoriasis_2	Group1	psoriasis	Autoimmune Disease	Autoimmune Disease
psoriasis_5	Group2	psoriasis	Autoimmune Disease	Autoimmune Disease
pulmonary_emphysema_1	Group2	pulmonary_emphysema	Complex Disease	Pulminary
rheumatoid_arthritis_2	Group1	rheumatoid_arthritis	Autoimmune Disease	Autoimmune Disease
rheumatoid_arthritis_6	Group2	rheumatoid_arthritis	Autoimmune Disease	Autoimmune Disease
ulcerative_colitis_1	Group2	ulcerative_colitis	Autoimmune Disease	Autoimmune Disease
ulcerative_colitis_4	Group1	ulcerative_colitis	Autoimmune Disease	Autoimmune Disease
atherosclerosis_3	Group3	atherosclerosis	Complex Disease	Cardiovascular
celiac_disease_1	Group3	celiac_disease	Autoimmune Disease	Autoimmune Disease
chronic_obstructive_airway_disease_4	Group3	chronic_obstructive_airway_disease	Complex Disease	Pulminary
coronary_arteriosclerosis_2	Group3	coronary_arteriosclerosis	Complex Disease	Cardiovascular
diabetes_mellitus_insulindependent_2	Group1	diabetes_mellitus_insulindependent	Autoimmune Disease	Autoimmune Disease
endometriosis_7	Group3	endometriosis	Complex Disease	Other
lupus_erythematosus_systemic_6	Group1	lupus_erythematosus_systemic	Autoimmune Disease	Autoimmune Disease
malignant_mesothelioma_5	Group3	malignant_mesothelioma	Complex Disease	Cancer
malignant_tumor_of_colon_6	Group3	malignant_tumor_of_colon	Complex Disease	Cancer
myocardial_ischemia_6	Group3	myocardial_ischemia	Complex Disease	Cardiovascular
rheumatoid_arthritis_3	Group1	rheumatoid_arthritis	Autoimmune Disease	Autoimmune Disease
rheumatoid_arthritis_4	Group3	rheumatoid_arthritis	Autoimmune Disease	Autoimmune Disease
atherosclerosis_5	Group1	atherosclerosis	Complex Disease	Cardiovascular
pulmonary_emphysema_2	Group1	pulmonary_emphysema	Complex Disease	Pulminary
chronic_obstructive_airway_disease_3	Group1	chronic_obstructive_airway_disease	Complex Disease	Pulminary
crohn_disease_1	Group1	crohn_disease	Autoimmune Disease	Autoimmune Disease
malignant_neoplasm_of_kidney_2	Group1	malignant_neoplasm_of_kidney	Complex Disease	Cancer
malignant_neoplasm_of_lung_8	Group1	malignant_neoplasm_of_lung	Complex Disease	Cancer
nonalcoholic_fatty_liver_disease_2	Group1	nonalcoholic_fatty_liver_disease	Complex Disease	Hepatorenal
small_cell_carcinoma_of_lung_1	Group1	small_cell_carcinoma_of_lung	Complex Disease	Cancer
ulcerative_colitis_5	Group1	ulcerative_colitis	Autoimmune Disease	Autoimmune Disease
squamous_cell_carcinoma_of_lung_2	Group1	squamous_cell_carcinoma_of_lung	Complex Disease	Cancer
